# HSC70 prevents TDP-43 nuclear puncta formation and toxicity in a novel nuclear puncta cell model for ALS

**DOI:** 10.64898/2026.07.21.739729

**Authors:** Jeng Jung Wu, Shin-Yu Fan, Tien-Hsien Chang, Yun-Ru Chen

## Abstract

Amyotrophic lateral sclerosis (ALS) is categorized by TDP-43 proteinopathy, however, the nuclear pathological events remain poorly defined. While cytoplasmic TDP-43 inclusions dominate the late disease stages, accumulating evidence indicates that nuclear TDP-43 assemblies arise earlier and impair RNA splicing. Here, we characterized a single RRM-proximal TDP-43 variant, G148V, designed to disrupt nucleic-acid engagement without altering canonical RNA-binding residues. Structural and biophysical analyses revealed conformational changes and loss of DNA/RNA binding. In mammalian cells, TDP-43 G148V robustly formed nuclear puncta with high penetrance, exhibiting solid-like properties, pathological phosphorylation, splicing dysfunction, and toxicity. Furthermore, we identified molecular chaperone HSC70 as an important regulator of the nuclear puncta assembly. HSC70 redistributed into G148V nuclear puncta to modulate their material state, whereas HSC70 depletion significantly promoted puncta solidification, increased insoluble TDP-43 accumulation, and enhanced cytotoxicity. Disease-associated K181E and K263E mutants also formed nuclear puncta and induced HSC70 nuclear redistribution. These findings establish G148V as a model of early nuclear TDP-43 pathology and highlight HSC70-mediated regulation as a key factor of TDP-43 nuclear assembly.

**Highlights:**

- A single TDP-43 mutation, G148V, in RRM1 domain robustly induces nuclear puncta without exogenous stress.
- G148V disrupts nucleic-acid binding, driving solid-like nuclear assemblies with hyperphosphorylation.
- Nuclear G148V puncta impair splicing regulation and reduce cell viability, recapitulating early ALS pathology.
- The molecular chaperone HSC70 modulates puncta material states and mitigates G148V-associated cytotoxicity.

**Graphical abstrac:** 

*eTOC blurb:* A structure-guided TDP-43 G148V mutation reveals how loss of nucleic-acid engagement promotes early nuclear condensation, splicing dysfunction, and toxicity, while uncovering a protective role for HSC70 in regulating condensate properties during ALS pathogenesis.
