## Supplementary material for "HSC70 prevents TDP-43 nuclear puncta formation and toxicity in a novel nuclear puncta cell model for ALS": Reagent and Tools

### Sheet: 工作表1
Reagent/Resource	Reference or source	Identifier
Experimental models
HEK293T
N2a
DH5a
Rosetta 2(DE3)	Sigma-Aldrich	Cat# 71397
BY4741
Recombinant DNA
pAG426Gal-ccdB-GFP	Kind gift from Dr. Gitler(Standford university, USA), Johnson et al., 2008	N/A
pAG426Gal-TDP-43-GFP	Kind gift from Dr. Gitler(Standford university, USA), Johnson et al., 2008	N/A
pAG426Gal-TDP-43 G148V-GFP	This study	N/A
pEGFP-C3	Kind gift from Dr. Tu	N/A
pEGFP-C3-TDP-43	Kind gift from Dr. Tu	N/A
pCMV-Tag2B	This study	N/A
pCMV-Tag2B-TDP-43	Kind gift from Dr. Tu	N/A
pCMV-Tag2B-TDP-43 G148V	This study	N/A
pCMV-Tag2B-mcherry	This study	N/A
pCMV-Tag2B-mcherry-TDP-43	This study	N/A
pCMV-Tag2B-mcherry-TDP-43 G148V	This study	N/A
pCMV-Tag2B-mcherry-TDP-43 K181E	This study	N/A
pCMV-Tag2B-mcherry-TDP-43 K263E	This study	N/A
pCDNA3.1(+)-CFTR	Kind gift from Dr. Tu	N/A
pET14b-NHis-TDP-43	Fang YS et al. 2014	N/A
Antibodies
Anti phospho TDP-43 (pS409/410)	Cosmo Bio	Cat# CAC-TIP-PTD-P07
Lamin B1	Abcam	Cat# ab16048
HSPA8/HSC70 Antibody (B-6)	Santa Cruz	Cat# sc-7298
HSP70 Antibody	Cell Signaling Technology	Cat# 4872
HSP90 Antibody	Cell Signaling Technology	Cat# 4874
Alexa Fluor 488 conjugated Goat anti-Rabbit IgG (H+L) Antibody	Invitrogen	Cat# A11008
anti-TDP-43 2E2D3	Abnova	Cat# H00023435-M01
anti-TDP-43	Proteintech	Cat# 12892-1-AP
anti-GAPDH	GeneTex	Cat# GTX100118
Goat anti-mouse IgG Antibody HRP	GeneTex	Cat# GTX213111-01
Goat anti-rabbit IgG Antibody HRP	GeneTex	Cat# GTX213110-01
Chemicals, enzymes, and other reagents
DMSO	Sigma-Aldrich	Cat# 276855
Triton X-100		Cat# 9036-19-5
SDS	Formedium	Cat# SDS0500
NaCl	VWR	Cat# 241
phenol:chloroform	Thermo Fisher	Cat# 17909
10X PBS Buffer	Omics Bio	Cat# IB3012
DMEM/F-12	Gibco	Cat# 11320033
Fetal bovine serum	Cytiva	Cat# SH30396.03
Pen strep	Gibco	Cat# 15140122
Opti-MEM	Gibco	Cat# 31985070
Trypsin-EDTA (0.5%)	Gibco	Cat# 15400054
Lipofectamine 3000 transfection reagent	Invitrogen	Cat# L3000008
Poly-D-Lysine	Gibco	Cat# A3890401
Paraformaldehyde	Sigma-Aldrich	Cat# P6148
Bovin Serum Albumin	GenDEPOT	Cat# A0100-010
Hoechst 33258	Invitrogen	Cat# H3569
ProLong™ Gold Antifade Mountant	Invitrogen	Cat# P36930
Lysis buffer	Goal Bio	Cat# B1X.081500.0500
protease inhibitor cocktail set III	Millipore	Cat# 539134
PhosSTOP EASYpack	Roche	Cat# 4906837001
Glass beads	Sigma-Aldrich	Cat# G8772
Pierce™ BCA Protein Assay Kits	Thermo Scientific	Cat# 23225
TGX stain-free fastcast acrylamide kit, 10%	BIO-RAD	Cat# 1610183
APS	PRO TECH	Cat# 0486
Urea	PRO TECH	Cat# CH35940
Cell Counting Kit-8	Cyrusbioscience	Cat# 2098
General oxidative stress indicator	Invitrogen	Cat# C6827
RNeasy Mini Kit	Qiagen	Cat# 74104
SuperScript™ IV Reverse Transcriptase	Invitrogen	Cat# 18090050
NaveniFlex Cell Red kit	Navinci	Cat# 60025
LB	AthenaES	Cat# 104
Ampicilin	Amresco	Cat# 0339
Chloramphenicol	Amresco	Cat# 0230
IPTG	Amresco	Cat# 0487
DNAase I	Sigma-Aldrich	Cat# DN25
RNAase A	Amresco	Cat# 0675
DTT	Formedium	Cat# 3483/12/3
imidazole	Millipore	Cat# 288-32-4
0.2 mm syringe filter	PALL	Cat# 4612
HisTrap™ HP Prepacked Columns	GE Healthcare, Cytiva	Cat# 17524702
Coomassie Blue	Baker Analyzed	Cat# F789
Superdex-200 10/300 GL analytical gel-filtration column	GE Healthcare, Cytiva	Cat# 17517501
Amicon® Ultra Centrifugal Filter, 30 kDa MWCO	Millipore	Cat# UFC9030
Spectra/Por 7 Dialysis membrane	Repligen	Cat# 128518
Cylinder Cuvette	Hellma	Cat# 120-QS
Ultra-Micro Fluorescence Cell	Hellma	Cat# 105.254-QS
Software
Fiji software	NIH	https://imagej.net/software/fiji/downloads
LAS X	Leica	https://www.leica-microsystems.com/products/microscope-software/p/leica-las-x-ls/downloads/
Prism Software	GraphPad	https://www.graphpad.com/
Image Lab™ Software	BIO-RAD
K2D3 online software	Louis-Jeune C, et al. 2012	https://cbdm-01.zdv.uni-mainz.de/~andrade/k2d3/
Other
NanoDrop 2000	Thermo Scientific	N/A
optical density 600 (OD600) photometer	Implen	N/A
DU800 ultraviolet-visible spectrophotometer	Beckman Coulter	N/A
SP8 LIGHTNING Confocal Microscope	Leica	N/A
High Pressure Homogenizer		N/A
Jasco J-815 spectropolarimeter	Jasco Inc	N/A
FluoroMax-Plus fluorescence spectrophotometer	Horiba Scientific	N/A
Reagent/Resource	Sequence	Reference or source	Identifier or catalog number
Oligonucleotides
mcherry-Gibson-F	ACGACGATAAGAGCCCGGGCATGGTGAGCAAGGGCG	GENOMICS, Taiwan	N/A
mcherry-Gibson-R	CGAATATATTCAGAGGATCCCTTGTACAGCTCGTCCAT	GENOMICS, Taiwan	N/A
G148V forward	AAAGGGGTTTGTCTTTGTTCGTTTTACGG	GENOMICS, Taiwan	N/A
G148V reverse	CCGTAAAACGAACAAAGACAAACCCCTTTG	GENOMICS, Taiwan	N/A
K181E forward	GCAAACTTCCTAATTCTGAGCAAAGCCAAGATGAG	GENOMICS, Taiwan	N/A
K181E reverse	CTCATCTTGGCTTTGCTCAGAATTAGGAAGTTTGC	GENOMICS, Taiwan	N/A
K263E forward	CCAATGCCGAACCTGAGCACAATAGCAATAG	GENOMICS, Taiwan	N/A
K263E reverse	CTATTGCTATTGTGCTCAGGTTCGGCATTGG	GENOMICS, Taiwan	N/A
POLDIP3-F	TGCTCTGAAGCTCACCAAAA	GENOMICS, Taiwan	N/A
POLDIP3-R	GGAACGGAAGCTATACCATCAT	GENOMICS, Taiwan	N/A
CFTR-F	ACCACCTCCCATATGTCCAG	GENOMICS, Taiwan	N/A
CFTR-R	CGAGCGGCCGCTCTAGAT	GENOMICS, Taiwan	N/A
(TG)15	TGTGTGTGTGTGTGTGTGTGTGTGTGTGTG	GENOMICS, Taiwan	N/A
(TT)20	TTTTTTTTTTTTTTTTTTTTTTTTTTTTTTTTTTTTTTTT	GENOMICS, Taiwan	N/A
Reagent/Resource	Reference or source	Working Concentration	Identifier or catalog number
siRNA
HSPA8/HSC70	Santa Cruz	100 nM	sc-29349
control siRNA	Santa Cruz	100 nM	sc-37007
